# Deep learning enables direct HLA typing from immunopeptidomics data

**DOI:** 10.64898/2026.04.08.717021

**Authors:** Matteo Pilz, Jonas Scheid, Alina Bauer, Steffen Lemke, Timo Sachsenberg, Jens Bauer, Annika Nelde, Josua Stadelmeier, Axel Walter, Hans-Georg Rammensee, Sven Nahnsen, Oliver Kohlbacher, Juliane S. Walz

**Author notes:** These authors contributed equally to this work (Matteo Pilz, Jonas Scheid, Oliver Kohlbacher, Juliane S. Walz). Deceased author (Alina Bauer).

## Abstract

The immune system eliminates malignant and infected cells through T-cell-mediated recognition of peptides presented by human leukocyte antigen molecules. Mass spectrometry-based immunopeptidomics enables unbiased identification of naturally presented HLA-restricted peptides and has become central to the development of T-cell-based immunotherapies. However, immunopeptidomics data reflects the combined peptide presentation of multiple HLA alleles, and determining which allotypes are represented in this multi-allelic complexity remains an unmet computational challenge. Here, we introduce immunotype, a deep learning-based ensemble predictor for HLA class I allotyping directly from immunopeptidomics data. Immunotype integrates peptide and HLA protein sequence information through transformer encoders and a graph neural network, complemented by a curated mono-allelic reference of known peptide-HLA binding preferences. Immunotype achieves an overall accuracy of 87.2% at protein-level resolution across diverse tissues and thereby enables rapid, cost-effective HLA typing of large-scale immunopeptidomics datasets.
