## Extended Data Tables 1-3 for "Deep learning enables direct HLA typing from immunopeptidomics data"

### Sheet: S1
Extended Data Table 1: Protein-level accuracy on the PCI-DB for different MHCMotifDecon and NetMHCpan scores. For the per-peptide scores, each peptide was assigned one allele per locus depending on the highest score. The allele counts were then summed up per sample
Method	Score	Accuracy [%]	95% CI [%]
MHCMotifDecon	RANK_SCORE	8.7	8.2, 9.3
MHCMotifDecon	RAW_SCORE	20.5	19.6, 21.3
NetMHCpan	%Rank_BA	5	4.5, 5.4
NetMHCpan	%Rank_BA per-peptide	0.2	0.1, 0.3
NetMHCpan	%Rank_EL	6.2	5.7, 6.7
NetMHCpan	%Rank_EL per-peptide	0.2	0.1, 0.3
NetMHCpan	BindLevel	13.4	12.7, 14.1
NetMHCpan	BindLevel per-peptide	6.8	6.3, 7.3
NetMHCpan	Score_BA	8.9	8.3, 9.5
NetMHCpan	Score_BA per-peptide	22.8	21.9, 23.7
NetMHCpan	Score_EL	17.5	16.8, 18.3
NetMHCpan	Score_EL per-peptide	22.8	21.9, 23.7

### Sheet: S2
Extended Data Table 2: HLA class I typing accuracy of immunotype, binding prediction (NetMHCpan), and motif deconvolution (MHCMotifDecon) on the PCI-DB+ dataset at protein and allele-group resolution, stratified by method, zygosity, and locus. Accuracy is reported as percentage with 95% confidence intervals.
Method	Zygosity	Locus	Protein-level Accuracy	Protein-level CI	Group-level Accuracy	Group-level CI
immunotype	Total	All	87.2	86.5-87.9	90.2	89.5-90.8
immunotype	Total	A	92.5	91.5-93.6	93.5	92.5-94.5
immunotype	Total	B	87.4	86.1-88.7	90.6	89.4-91.8
immunotype	Total	C	81.7	80.3-83.1	86.4	85.1-87.6
immunotype	Heterozygous	A	93.7	92.7-94.8	94.7	93.7-95.7
immunotype	Heterozygous	B	89.0	87.7-90.3	92.3	91.2-93.5
immunotype	Heterozygous	C	83.8	82.3-85.2	88.8	87.6-90.1
immunotype	Homozygous	A	82.5	78.1-86.9	83.7	79.4-88.1
immunotype	Homozygous	B	66.5	61.0-72.0	68.3	63.1-73.6
immunotype	Homozygous	C	62.2	57.8-66.7	63.6	59.3-67.9
Binding Prediction	Total	All	22.8	21.9-23.7	42.1	41.1-43.1
Binding Prediction	Total	A	33.5	31.8-35.3	61.9	60.4-63.4
Binding Prediction	Total	B	30.8	29.3-32.4	50.7	49.2-52.3
Binding Prediction	Total	C	4.0	3.3-4.7	13.7	12.5-14.8
Binding Prediction	Heterozygous	A	35.6	33.8-37.5	64.1	62.5-65.8
Binding Prediction	Heterozygous	B	31.5	29.9-33.1	51.6	49.9-53.2
Binding Prediction	Heterozygous	C	3.7	3.0-4.4	14.2	13.0-15.5
Binding Prediction	Homozygous	A	16.3	12.6-19.9	43.6	41.0-46.2
Binding Prediction	Homozygous	B	22.5	17.7-27.2	39.9	36.1-43.7
Binding Prediction	Homozygous	C	6.1	3.4-8.8	8.2	5.1-11.2
Motif Deconvolution	Total	All	20.3	19.4-21.1	41.9	40.8-43.0
Motif Deconvolution	Total	A	30.1	28.5-31.7	60.7	58.7-62.6
Motif Deconvolution	Total	B	20.9	19.4-22.4	43.5	41.7-45.3
Motif Deconvolution	Total	C	9.8	8.8-10.8	21.4	20.0-22.7
Motif Deconvolution	Heterozygous	A	33.4	31.7-35.1	66.8	64.9-68.7
Motif Deconvolution	Heterozygous	B	22.5	20.9-24.0	46.4	44.5-48.2
Motif Deconvolution	Heterozygous	C	10.3	9.2-11.4	22.5	21.0-23.9
Motif Deconvolution	Homozygous	A	2.5	0.8-4.1	10.1	6.9-13.4
Motif Deconvolution	Homozygous	B	0.9	0.0-2.2	6.4	3.2-9.6
Motif Deconvolution	Homozygous	C	4.8	2.4-7.2	11.2	7.4-15.0

### Sheet: S3
Extended Data Table 3: Pipeline settings of MHCquant2 for the (re-)analysed PRIDE projects. The full list of parameters can be found on https://nf-co.re/mhcquant/2.6.0/parameters
Dataset ID	MSV000080527	MSV000084172		MSV000090323		PXD009531
Category		post2017	pre2017	batch12	batch15
instrument	high_res	high_res	high_res	high_res	high_res	high_res
digest_mass_range	800:2500	800:2500	800:2500	800:2500	800:2500	800:2500
activation_method	HCD	HCD	HCD	CID	CID	CID
prec_charge	2:3	2:3	2:3	2:3	2:3	2:3
precursor_mass_tolerance	10	10	10	15	15	5
precursor_error_units	ppm	ppm	ppm	ppm	ppm	ppm
fragment_mass_tolerance	0.01	0.01	0.01	0.01	0.01	0.01
fragment_bin_offset	0	0	0	0	0	0
number_mods	3	3	3	3	3	3
fixed_mods	Cysteinyl (C)	Cysteinyl (C)	Cysteinyl (C)	Carbamidomethyl (C)	Carbamidomethyl (C)
variable_mods	Oxidation (M)	Carbamidomethyl (C),Oxidation (M),pyro-Glu (N-term Q)	Oxidation (M),pyro-Glu (N-term Q)	Oxidation (M)	Oxidation (M)	Oxidation (M)
num_hits	1	1	1	1	1	1
feature_generators	deeplc,ms2pip	deeplc,ms2pip	deeplc,ms2pip	deeplc,ms2pip	deeplc,ms2pip	deeplc,ms2pip
ms2pip_model	Immuno-HCD	Immuno-HCD	Immuno-HCD	CIDch2	CIDch2	CIDch2
rescoring_engine	percolator	percolator	percolator	percolator	percolator	percolator
fdr_threshold	0.01	0.01	0.01	0.01	0.01	0.01
fdr_level	peptide_level_fdrs	peptide_level_fdrs	peptide_level_fdrs	peptide_level_fdrs	peptide_level_fdrs	peptide_level_fdrs
peptide_min_length	8	8	8	8	8	8
peptide_max_length	14	14	14	14	14	14
